# Anomalous reverse transcription through chemical modifications in polyadenosine stretches

**DOI:** 10.1101/2020.01.07.897843

**Authors:** Wipapat Kladwang, Ved V. Topkar, Bei Liu, Tracy L. Hodges, Sarah C. Keane, Hashim al-Hashimi, Rhiju Das

**Affiliations:** Department of Biochemistry, Stanford University School of Medicine, Stanford CA 94305; Biophysics Program, Stanford University, Stanford CA 94305; Department of Biochemistry, Duke University School of Medicine, Durham NC 27710; Biophysics Program, University of Michigan, Ann Arbor MI 48109; Department of Chemistry, University of Michigan, Ann Arbor MI 48109; Department of Chemistry, Duke University School of Medicine, Durham NC 27710; Department of Physics, Stanford University, Stanford CA 94305

## Abstract

Thermostable reverse transcriptases are workhorse enzymes underlying nearly all modern techniques for RNA structure mapping and for transcriptome-wide discovery of RNA chemical modifications. Despite their wide use, these enzymes’ behaviors at chemical modified nucleotides remain poorly understood. Wellington-Oguri et al. recently reported an apparent loss of chemical modification within putatively unstructured polyadenosine stretches modified by dimethyl sulfate or 2’ hydroxyl acylation, as probed by reverse transcription. Here, re-analysis of these and other publicly available data, capillary electrophoresis experiments on chemically modified RNAs, and nuclear magnetic resonance spectroscopy on A_12_ and variants show that this effect is unlikely to arise from an unusual structure of polyadenosine. Instead, tests of different reverse transcriptases on chemically modified RNAs and molecules synthesized with single 1-methyladenosines implicate a previously uncharacterized reverse transcriptase behavior: near-quantitative bypass through chemical modifications within polyadenosine stretches. All tested natural and engineered reverse transcriptases (MMLV; SuperScript II, III, and IV; TGIRT-III; and MarathonRT) exhibit this anomalous bypass behavior. Accurate DMS-guided structure modeling of the polyadenylated HIV-1 3’ untranslated region RNA requires taking into account this anomaly. Our results suggest that poly(rA-dT) hybrid duplexes can trigger unexpectedly effective reverse transcriptase bypass and that chemical modifications in poly(A) mRNA tails may be generally undercounted.
