## Supplementary material for "Anomalous reverse transcription through chemical modifications in polyadenosine stretches": DNA and RNA Sequences

### Sheet: Sheet1
Transcribed RNA sequences of Triangle of Doom (TOD) constructs
TOD-S1	GGAAAAGGCGUCGAGUAGACGCCAACAACGGAAACCUGAAAGAUCAAAAAAAAAAAGAUCAAGUACAAAAAAAAAAAGUACAACAGGAAAAAAAAAAAGCAUAGGUUCGCCUAUGCAAACCAAACCGUCAGCGAGUAGCUGACAAAAAGAAACAACAACAACAAC
TOD-S7	GGAAAAGGCGUCGAGUAGACGCCAACAACGGAAACCUGAAAGAUCAAAAAACAAAAGAUCAAGUACAAAAAACAAAAGUACAACAGGAAAAAACAAAAGCAUAGGUUCGCCUAUGCAAACCAAACCGUCAGCGAGUAGCUGACAAAAAGAAACAACAACAACAAC
DNA template sequences for in vitro transcription, Triangle of Doom (TOD) constructs
TOD-S1	TTCTAATACGACTCACTATAGGAAAAGGCGTCGAGTAGACGCCAACAACGGAAACCTGAAAGATCAAAAAAAAAAAGATCAAGTACAAAAAAAAAAAGTACAACAGGAAAAAAAAAAAGCATAGGTTCGCCTATGCAAACCAAACCGTCAGCGAGTAGCTGACAAAAAGAAACAACAACAACAAC
TOD-S7	TTCTAATACGACTCACTATAGGAAAAGGCGTCGAGTAGACGCCAACAACGGAAACCTGAAAGATCAAAAAACAAAAGATCAAGTACAAAAAACAAAAGTACAACAGGAAAAAACAAAAGCATAGGTTCGCCTATGCAAACCAAACCGTCAGCGAGTAGCTGACAAAAAGAAACAACAACAACAAC
Fluorescently labeled reverse transcription primer (DNA)
FAM-A20-Tail2	/56-FAM/AAAAAAAAAAAAAAAAAAAAGTTGTTGTTGTTGTTTCTTT
Sequences of stem-extended TOD-S1 and TOD-S7 RNA constructs
TOD-S1-stemext1	GGAAACCUGAAAGAUCUAAAAAAAAAAGAUCAAGUACUAAAAAAAAAAGUACAACAGGAAAAAAAAAAAGCAUAGGUUCGCCUAUGCUAACCAAACCGUCAGCGAGUAGCUGACAAAAAGAAACAACAACAACAAC
TOD-S1-stemext2	GGAAACCUGAAAGAUCUUAAAAAAAAAGAUCAAGUACUUAAAAAAAAAGUACAACAGGAAAAAAAAAAAGCAUAGGUUCGCCUAUGCUUACCAAACCGUCAGCGAGUAGCUGACAAAAAGAAACAACAACAACAAC
TOD-S1-stemext3	GGAAACCUGAAAGAUCUUUAAAAAAAAGAUCAAGUACUUUAAAAAAAAGUACAACAGGAAAAAAAAAAAGCAUAGGUUCGCCUAUGCUUUCCAAACCGUCAGCGAGUAGCUGACAAAAAGAAACAACAACAACAAC
TOD-S1-stemext4	GGAAACCUGAAAGAUCUUUUAAAAAAAGAUCAAGUACUUUUAAAAAAAGUACAACAGGAAAAAAAAAAAGCAUAGGUUCGCCUAUGCUUUUCAAACCGUCAGCGAGUAGCUGACAAAAAGAAACAACAACAACAAC
TOD-S1-stemext5	GGAAACCUGAAAGAUCUUUUUAAAAAAGAUCAAGUACUUUUUAAAAAAGUACAACAGGAAAAAAAAAAAGCAUAGGUUCGCCUAUGCUUUUUAAACCGUCAGCGAGUAGCUGACAAAAAGAAACAACAACAACAAC
TOD-S1-stemext6	GGAAACCUGAAAGAUCUUUUUUAAAAAGAUCAAGUACUUUUUUAAAAAGUACAACAGGAAAAAAAAAAAGCAUAGGUUCGCCUAUGCUUUUUUAACCGUCAGCGAGUAGCUGACAAAAAGAAACAACAACAACAAC
TOD-S1-stemext7	GGAAACCUGAAAGAUCUUUUUUUAAAAGAUCAAGUACUUUUUUUAAAAGUACAACAGGAAAAAAAAAAAGCAUAGGUUCGCCUAUGCUUUUUUUACCGUCAGCGAGUAGCUGACAAAAAGAAACAACAACAACAAC
TOD-S7-stemext1	GGAAACCUGAAAGAUCUAAAAACAAAAGAUCAAGUACUAAAAACAAAAGUACAACAGGAAAAAACAAAAGCAUAGGUUCGCCUAUGCUAACCAAACCGUCAGCGAGUAGCUGACAAAAAGAAACAACAACAACAAC
TOD-S7-stemext2	GGAAACCUGAAAGAUCUUAAAACAAAAGAUCAAGUACUUAAAACAAAAGUACAACAGGAAAAAACAAAAGCAUAGGUUCGCCUAUGCUUACCAAACCGUCAGCGAGUAGCUGACAAAAAGAAACAACAACAACAAC
TOD-S7-stemext3	GGAAACCUGAAAGAUCUUUAAACAAAAGAUCAAGUACUUUAAACAAAAGUACAACAGGAAAAAACAAAAGCAUAGGUUCGCCUAUGCUUUCCAAACCGUCAGCGAGUAGCUGACAAAAAGAAACAACAACAACAAC
TOD-S7-stemext4	GGAAACCUGAAAGAUCUUUUAACAAAAGAUCAAGUACUUUUAACAAAAGUACAACAGGAAAAAACAAAAGCAUAGGUUCGCCUAUGCUUUUCAAACCGUCAGCGAGUAGCUGACAAAAAGAAACAACAACAACAAC
TOD-S7-stemext5	GGAAACCUGAAAGAUCUUUUUACAAAAGAUCAAGUACUUUUUACAAAAGUACAACAGGAAAAAACAAAAGCAUAGGUUCGCCUAUGCUUUUGAAACCGUCAGCGAGUAGCUGACAAAAAGAAACAACAACAACAAC
TOD-S7-stemext6	GGAAACCUGAAAGAUCUUUUUUCAAAAGAUCAAGUACUUUUUUCAAAAGUACAACAGGAAAAAACAAAAGCAUAGGUUCGCCUAUGCUUUUGUAACCGUCAGCGAGUAGCUGACAAAAAGAAACAACAACAACAAC
TOD-S7-stemext7	GGAAACCUGAAAGAUCUUUUUUCUAAAGAUCAAGUACUUUUUUCUAAAGUACAACAGGAAAAAACAAAAGCAUAGGUUCGCCUAUGCUUUUGUUACCGUCAGCGAGUAGCUGACAAAAAGAAACAACAACAACAAC
Sequences of RTB primers and Illumina ligation adapters (DNA) used for MAP-seq
FAM-RTB000	/56-FAM/AATGATACGGCGACCACCGAGATCTACACTCTTTCCCTACACGACGCTCTTCCGATCTACCAGGCGCTGGGTTGTTGTTGTTGTTTCTTT
FAM-RTB001	/56-FAM/AATGATACGGCGACCACCGAGATCTACACTCTTTCCCTACACGACGCTCTTCCGATCTGAGGCCTTGGCCGTTGTTGTTGTTGTTTCTTT
FAM-RTB002	/56-FAM/AATGATACGGCGACCACCGAGATCTACACTCTTTCCCTACACGACGCTCTTCCGATCTCTTTAAAATATAGTTGTTGTTGTTGTTTCTTT
FAM-RTB003	/56-FAM/AATGATACGGCGACCACCGAGATCTACACTCTTTCCCTACACGACGCTCTTCCGATCTTGACTTGCACATGTTGTTGTTGTTGTTTCTTT
FAM-RTB004	/56-FAM/AATGATACGGCGACCACCGAGATCTACACTCTTTCCCTACACGACGCTCTTCCGATCTTGCGCCATTGCTGTTGTTGTTGTTGTTTCTTT
FAM-RTB005	/56-FAM/AATGATACGGCGACCACCGAGATCTACACTCTTTCCCTACACGACGCTCTTCCGATCTACAAAATGGTGGGTTGTTGTTGTTGTTTCTTT
FAM-RTB006	/56-FAM/AATGATACGGCGACCACCGAGATCTACACTCTTTCCCTACACGACGCTCTTCCGATCTCTGCGTGCAAACGTTGTTGTTGTTGTTTCTTT
FAM-RTB007	/56-FAM/AATGATACGGCGACCACCGAGATCTACACTCTTTCCCTACACGACGCTCTTCCGATCTGATTTGCACCTAGTTGTTGTTGTTGTTTCTTT
FAM-RTB008	/56-FAM/AATGATACGGCGACCACCGAGATCTACACTCTTTCCCTACACGACGCTCTTCCGATCTGGTATATGTACAGTTGTTGTTGTTGTTTCTTT
FAM-RTB009	/56-FAM/AATGATACGGCGACCACCGAGATCTACACTCTTTCCCTACACGACGCTCTTCCGATCTCCCGCGCTGGGTGTTGTTGTTGTTGTTTCTTT
FAM-RTB010	/56-FAM/AATGATACGGCGACCACCGAGATCTACACTCTTTCCCTACACGACGCTCTTCCGATCTATGCATGCACAGGTTGTTGTTGTTGTTTCTTT
FAM-RTB011	/56-FAM/AATGATACGGCGACCACCGAGATCTACACTCTTTCCCTACACGACGCTCTTCCGATCTTAATGCAACTTCGTTGTTGTTGTTGTTTCTTT
FAM-RTB012	/56-FAM/AATGATACGGCGACCACCGAGATCTACACTCTTTCCCTACACGACGCTCTTCCGATCTGCAAATGTGCTAGTTGTTGTTGTTGTTTCTTT
FAM-RTB013	/56-FAM/AATGATACGGCGACCACCGAGATCTACACTCTTTCCCTACACGACGCTCTTCCGATCTTGGCGAACATGGGTTGTTGTTGTTGTTTCTTT
FAM-RTB014	/56-FAM/AATGATACGGCGACCACCGAGATCTACACTCTTTCCCTACACGACGCTCTTCCGATCTCTTTCCCACACTGTTGTTGTTGTTGTTTCTTT
FAM-RTB015	/56-FAM/AATGATACGGCGACCACCGAGATCTACACTCTTTCCCTACACGACGCTCTTCCGATCTAACGTGTGTGACGTTGTTGTTGTTGTTTCTTT
FAM-RTB016	/56-FAM/AATGATACGGCGACCACCGAGATCTACACTCTTTCCCTACACGACGCTCTTCCGATCTGCCTGGGTGGCTGTTGTTGTTGTTGTTTCTTT
FAM-RTB017	/56-FAM/AATGATACGGCGACCACCGAGATCTACACTCTTTCCCTACACGACGCTCTTCCGATCTTGACCATGTATAGTTGTTGTTGTTGTTTCTTT
FAM-RTB018	/56-FAM/AATGATACGGCGACCACCGAGATCTACACTCTTTCCCTACACGACGCTCTTCCGATCTAAGGACCACTGGGTTGTTGTTGTTGTTTCTTT
FAM-RTB019	/56-FAM/AATGATACGGCGACCACCGAGATCTACACTCTTTCCCTACACGACGCTCTTCCGATCTCTTATTACACACGTTGTTGTTGTTGTTTCTTT
FAM-RTB020	/56-FAM/AATGATACGGCGACCACCGAGATCTACACTCTTTCCCTACACGACGCTCTTCCGATCTTATGCCCCAAATGTTGTTGTTGTTGTTTCTTT
FAM-RTB021	/56-FAM/AATGATACGGCGACCACCGAGATCTACACTCTTTCCCTACACGACGCTCTTCCGATCTCCAATGGGTGTAGTTGTTGTTGTTGTTTCTTT
FAM-RTB022	/56-FAM/AATGATACGGCGACCACCGAGATCTACACTCTTTCCCTACACGACGCTCTTCCGATCTAGCCAAAACTGGGTTGTTGTTGTTGTTTCTTT
FAM-RTB023	/56-FAM/AATGATACGGCGACCACCGAGATCTACACTCTTTCCCTACACGACGCTCTTCCGATCTGTGTGTTTGCCCGTTGTTGTTGTTGTTTCTTT
RTB024	AATGATACGGCGACCACCGAGATCTACACTCTTTCCCTACACGACGCTCTTCCGATCTGATTACAAATTCGTTGTTGTTGTTGTTTCTTT
RTB025	AATGATACGGCGACCACCGAGATCTACACTCTTTCCCTACACGACGCTCTTCCGATCTACCAGTTTTAATGTTGTTGTTGTTGTTTCTTT
RTB026	AATGATACGGCGACCACCGAGATCTACACTCTTTCCCTACACGACGCTCTTCCGATCTCGGGCACGGCGGGTTGTTGTTGTTGTTTCTTT
RTB027	AATGATACGGCGACCACCGAGATCTACACTCTTTCCCTACACGACGCTCTTCCGATCTTTACTGGCCGCAGTTGTTGTTGTTGTTTCTTT
RTB028	AATGATACGGCGACCACCGAGATCTACACTCTTTCCCTACACGACGCTCTTCCGATCTCTAGCAATGTGAGTTGTTGTTGTTGTTTCTTT
RTB029	AATGATACGGCGACCACCGAGATCTACACTCTTTCCCTACACGACGCTCTTCCGATCTGCCATGCCAACCGTTGTTGTTGTTGTTTCTTT
RTB030	AATGATACGGCGACCACCGAGATCTACACTCTTTCCCTACACGACGCTCTTCCGATCTTAGTACTGCCAGGTTGTTGTTGTTGTTTCTTT
RTB031	AATGATACGGCGACCACCGAGATCTACACTCTTTCCCTACACGACGCTCTTCCGATCTAGTCGTGATGTTGTTGTTGTTGTTGTTTCTTT
P_TruSeqAdapt01_p	/5Phos/AGATCGGAAGAGCACACGTCTGAACTCCAGTCACATCACGTCTCGTATGCCGTCTTCTGCTTG/3Phos/
P_TruSeqAdapt02_p	/5Phos/AGATCGGAAGAGCACACGTCTGAACTCCAGTCACCGATGTTCTCGTATGCCGTCTTCTGCTTG/3Phos/
Primers used for qPCR quantitation of DNA for Illumina Miseq runs
C_adapter	AATGATACGGCGACCACCGAGATCTACAC
D_adapter	CAAGCAGAAGACGGCATACGAGAT
Sequences of chemically synthesized TOD-S1-41 RNAs with varying 1mA modification location (Z)
TOD-S1-41-WT	GGGUACAAAAAAAAAAAGUACAAAGAAACAACAACAACAAC
TOD-S1-41-1mA-A1	GGGUACAAAAAAAAAAZGUACAAAGAAACAACAACAACAAC
TOD-S1-41-1mA-A2	GGGUACAAAAAAAAAZAGUACAAAGAAACAACAACAACAAC
TOD-S1-41-1mA-A3	GGGUACAAAAAAAAZAAGUACAAAGAAACAACAACAACAAC
TOD-S1-41-1mA-A4	GGGUACAAAAAAAZAAAGUACAAAGAAACAACAACAACAAC
TOD-S1-41-1mA-A5	GGGUACAAAAAAZAAAAGUACAAAGAAACAACAACAACAAC
TOD-S1-41-1mA-A6	GGGUACAAAAAZAAAAAGUACAAAGAAACAACAACAACAAC
TOD-S1-41-1mA-A7	GGGUACAAAAZAAAAAAGUACAAAGAAACAACAACAACAAC
TOD-S1-41-1mA-A8	GGGUACAAAZAAAAAAAGUACAAAGAAACAACAACAACAAC
TOD-S1-41-1mA-A9	GGGUACAAZAAAAAAAAGUACAAAGAAACAACAACAACAAC
TOD-S1-41-1mA-A10	GGGUACAZAAAAAAAAAGUACAAAGAAACAACAACAACAAC
TOD-S1-41-1mA-A11	GGGUACZAAAAAAAAAAGUACAAAGAAACAACAACAACAAC
HIV-3'UTR RNA sequences
NL4-3	GGAGUACUUCAAGAACUGCUGACAUCGAGCUUGCUACAAGGGACUUUCCGCUGGGGACUUUCCAGGGAGGCGUGGCCUGGGCGGGACUGGGGAGUGGCGAGCCCUCAGAUGCUGCAUAUAAGCAGCUGCUUUUUGCCUGUACUGGGUCUCUCUGGUUAGACCAGAUCUGAGCCUGGGAGCUCUCUGGCUAACUAGGGAACCCACUGCUUAAGCCUCAAUAAAGCUUGCCUUGAGUGCUUCAAAAAAAAAAAAAAAAAAAAAAAAGAAACAACAACAACAAC
NL4-3_woA	GGAGUACUUCAAGAACUGCUGACAUCGAGCUUGCUACAAGGGACUUUCCGCUGGGGACUUUCCAGGGAGGCGUGGCCUGGGCGGGACUGGGGAGUGGCGAGCCCUCAGAUGCUGCAUAUAAGCAGCUGCUUUUUGCCUGUACUGGGUCUCUCUGGUUAGACCAGAUCUGAGCCUGGGAGCUCUCUGGCUAACUAGGGAACCCACUGCUUAAGCCUCAAUAAAGCUUGCCUUGAGUGCUUCAAAAGAAACAACAACAACAAC
P4P6.noHP (control)	GGCCAAAACAACGGAAUUGCGGGAAAGGGGUCAACAGCCGUUCAGUACCAAGUCUCAGGGGAAACUUUGAGAUGGCCUUGCAAAGGGUAUGGUAAUAAGCUGACGGACAUGGUCCUAACCACGCAGCCAAGUCCUAAGUCAACAGAUCUUCUGUUGAUAUGGAUGCAGUUCAAAACCAAACCAAAGAAACAACAACAACAAC
HIV-3'UTR DNA templates for in vitro transcription
NL4-3	TTCTAATACGACTCACTATAGGAGTACTTCAAGAACTGCTGACATCGAGCTTGCTACAAGGGACTTTCCGCTGGGGACTTTCCAGGGAGGCGTGGCCTGGGCGGGACTGGGGAGTGGCGAGCCCTCAGATGCTGCATATAAGCAGCTGCTTTTTGCCTGTACTGGGTCTCTCTGGTTAGACCAGATCTGAGCCTGGGAGCTCTCTGGCTAACTAGGGAACCCACTGCTTAAGCCTCAATAAAGCTTGCCTTGAGTGCTTCAAAAAAAAAAAAAAAAAAAAAAAAGAAACAACAACAACAAC
NL4-3_woA	TTCTAATACGACTCACTATAGGAGTACTTCAAGAACTGCTGACATCGAGCTTGCTACAAGGGACTTTCCGCTGGGGACTTTCCAGGGAGGCGTGGCCTGGGCGGGACTGGGGAGTGGCGAGCCCTCAGATGCTGCATATAAGCAGCTGCTTTTTGCCTGTACTGGGTCTCTCTGGTTAGACCAGATCTGAGCCTGGGAGCTCTCTGGCTAACTAGGGAACCCACTGCTTAAGCCTCAATAAAGCTTGCCTTGAGTGCTTCAAAAGAAACAACAACAACAAC
P4P6.noHP (control)	TTCTAATACGACTCACTATAGGCCAAAACAACGGAATTGCGGGAAAGGGGTCAACAGCCGTTCAGTACCAAGTCTCAGGGGAAACTTTGAGATGGCCTTGCAAAGGGTATGGTAATAAGCTGACGGACATGGTCCTAACCACGCAGCCAAGTCCTAAGTCAACAGATCTTCTGTTGATATGGATGCAGTTCAAAACCAAACCAAAGAAACAACAACAACAAC
Primers used to assemble HIV 3´UTR and P4-P6 DNA template
NL4-3-Primer-1	TTCTAATACGACTCACTATAGGAGTACTTCAAGAACTGCTGACATCGAGCTTGCTACA
NL4-3-Primer-2	GCCACGCCTCCCTGGAAAGTCCCCAGCGGAAAGTCCCTTGTAGCAAGCTCGATGTCA
NL4-3-Primer-3	AGGGAGGCGTGGCCTGGGCGGGACTGGGGAGTGGCGAGCCCTCAGATGCTGCATA
NL4-3-Primer-4	GAGACCCAGTACAGGCAAAAAGCAGCTGCTTATATGCAGCATCTGAGGGCTCGC
NL4-3-Primer-5	TGCCTGTACTGGGTCTCTCTGGTTAGACCAGATCTGAGCCTGGGAGCTCTCTGGCTAA
NL4-3-Primer-6	GGCAAGCTTTATTGAGGCTTAAGCAGTGGGTTCCCTAGTTAGCCAGAGAGCTCCCA
NL4-3-Primer-7	AGCCTCAATAAAGCTTGCCTTGAGTGCTTCAAAAAAAAAAAAAAAAAAAAAAAAGAAAC
NL4-3-Primer-8	GTTGTTGTTGTTGTTTCTTTTTTTTTTTTTTTTTTTTTTTTGAAGCAC
NL4-3_woA-Primer-1	TTCTAATACGACTCACTATAGGAGTACTTCAAGAACTGCTGACA
NL4-3_woA-Primer-2	CCAGCGGAAAGTCCCTTGTAGCAAGCTCGATGTCAGCAGTTCTTGAAGTACTCCT
NL4-3_woA-Primer-3	GGGACTTTCCGCTGGGGACTTTCCAGGGAGGCGTG
NL4-3_woA-Primer-4	GCAGCATCTGAGGGCTCGCCACTCCCCAGTCCCGCCCAGGCCACGCCTCCCTGGA
NL4-3_woA-Primer-5	GCCCTCAGATGCTGCATATAAGCAGCTGCTTTTTGCCTGTACTGGGTCTCTCTGGTTA
NL4-3_woA-Primer-6	CCTAGTTAGCCAGAGAGCTCCCAGGCTCAGATCTGGTCTAACCAGAGAGACCCAGTACAG
NL4-3_woA-Primer-7	AGCTCTCTGGCTAACTAGGGAACCCACTGCTTAAGCCTCAATAAAGCTTGCCTTGAGTGC
NL4-3_woA-Primer-8	GTTGTTGTTGTTGTTTCTTTTGAAGCACTCAAGGCAAGCTTTA
P4-P6 primer 1	TTCTAATACGACTCACTATAGGCCAAAACAACGGAATTGCGGGAAAGGGGTCAACAGCCG
P4-P6 primer 2	GGCCATCTCAAAGTTTCCCCTGAGACTTGGTACTGAACGGCTGTTGACCCCTTTCCCG
P4-P6 primer 3	GGGAAACTTTGAGATGGCCTTGCAAAGGGTATGGTAATAAGCTGACGGAC
P4-P6 primer 4	GTTGACTTAGGACTTGGCTGCGTGGTTAGGACCATGTCCGTCAGCTTATTACCATAC
P4-P6 primer 5	CAGCCAAGTCCTAAGTCAACAGATCTTCTGTTGATATGGATGCAGTT
P4-P6 primer 6	GTTGTTGTTGTTGTTTCTTTGGTTTGGTTTTGAACTGCATCCATATCAACAGAAG
Primer for PCR with Illumina adapter for NL4-3 with polyA tail and NL4-3 without polyA tail
Primer F	AATGATACGGCGACCACCGAGATCTACACTCTTTCCCTACACGACGC
Primer R	CAAGCAGAAGACGGCATACGAGATCGGTCTCGGCATTCCTGCTGAACCGCTCTTCCGATCTGGAGTACTTCAAGAACTGCTGACATCGAGCTTGC
Primer for PCR with Illumina adapter for P4P6.noHP (control)
Primer F	AATGATACGGCGACCACCGAGATCTACACTCTTTCCCTACACGACGCTCTTCCG
Primer Reverse-P4P6.noHP	CAAGCAGAAGACGGCATACGAGATCGGTCTCGGCATTCCTGCTGAACCGCTCTTCCGATCTGGCCAAAACAACGG
